# The microbiome diversifies *N*-acyl lipid pools - including short-chain fatty acid-derived compounds

**DOI:** 10.1101/2024.10.31.621412

**Authors:** Helena Mannochio-Russo, Vincent Charron-Lamoureux, Martijn van Faassen, Santosh Lamichhane, Wilhan D. Gonçalves Nunes, Victoria Deleray, Abubaker Patan, Kyle Vittali, Prajit Rajkumar, Yasin El Abiead, Haoqi Nina Zhao, Paulo Wender Portal Gomes, Ipsita Mohanty, Carlynda Lee, Aidan Sund, Meera Sharma, Yuanhao Liu, David Pattynama, Gregory T. Walker, Grant J. Norton, Lora Khatib, Mohammadsobhan S. Andalibi, Crystal X. Wang, Ronald J. Ellis, David J. Moore, Jennifer E. Iudicello, Donald Franklin, Scott Letendre, Loryn Chin, Corinn Walker, Simone Renwick, Jasmine Zemlin, Michael J. Meehan, Xinyang Song, Dennis Kasper, Zachary Burcham, Jane J. Kim, Sejal Kadakia, Manuela Raffatellu, Lars Bode, Karsten Zengler, Mingxun Wang, Dionicio Siegel, Rob Knight, Pieter C. Dorrestein

## Abstract

*N*-acyl lipids are important mediators of several biological processes including immune function and stress response. To enhance the detection of *N*-acyl lipids with untargeted mass spectrometry-based metabolomics, we created a reference spectral library retrieving *N*-acyl lipid patterns from 2,700 public datasets, identifying 851 *N*-acyl lipids that were detected 356,542 times. 777 are not documented in lipid structural databases, with 18% of these derived from short-chain fatty acids and found in the digestive tract and other organs. Their levels varied with diet, microbial colonization, and in people living with diabetes. We used the library to link microbial *N*-acyl lipids, including histamine and polyamine conjugates, to HIV status and cognitive impairment. This resource will enhance the annotation of these compounds in future studies to further the understanding of their roles in health and disease and highlight the value of large-scale untargeted metabolomics data for metabolite discovery.
