## Supplementary Table S4 for "The microbiome diversifies *N*-acyl lipid pools - including short-chain fatty acid-derived compounds"

### Sheet: Source Data - Figure 4A,B
ATTRIBUTE_Bacteria	filename	Histamine-C2:0 (µM)	Histamine-C3:0 (µM)
Media (0h)	BHI_1_0h_100H2O.mzML	0	0		*compounds below the LOQ are shown as zero.
Media (0h)	BHI_2_0h_100H2O.mzML	0	0
Media (0h)	BHI_3_0h_100H2O.mzML	0	0
Media (72h)	BHI_1_72h_100H2O.mzML	0	0
Media (72h)	BHI_2_72h_100H2O.mzML	0	0
Media (72h)	BHI_3_72h_100H2O.mzML	0	0
Media+C+P+H (0h)	BHI+C+P+H_1_0h_100H2O.mzML	0	0
Media+C+P+H (0h)	BHI+C+P+H_2_0h_100H2O.mzML	0	0
Media+C+P+H (0h)	BHI+C+P+H_3_0h_100H2O.mzML	0	0
Media+C+P+H (0h)	BHI+C+P+H_4_0h_100H2O.mzML	0	0
Media+C+P+H (72h)	BHI+C+P+H_1_72h_100H2O.mzML	0	0
Media+C+P+H (72h)	BHI+C+P+H_2_72h_100H2O.mzML	0	0
Media+C+P+H (72h)	BHI+C+P+H_3_72h_100H2O.mzML	0	0
Media+C+P+H (72h)	BHI+C+P+H_4_72h_100H2O.mzML	0	0
Catenibacterium mitsuokai DSM 15897 (0h)	Cm_1_0h_100H2O.mzML	0	0
Catenibacterium mitsuokai DSM 15897 (0h)	Cm_2_0h_100H2O.mzML	0	0
Catenibacterium mitsuokai DSM 15897 (0h)	Cm_3_0h_100H2O.mzML	0	0
Catenibacterium mitsuokai DSM 15897 (0h)	Cm_4_0h_100H2O.mzML	0	0
Catenibacterium mitsuokai DSM 15897 (72h)	Cm_1_72h_100H2O.mzML	1.12345	0
Catenibacterium mitsuokai DSM 15897 (72h)	Cm_2_72h_100H2O.mzML	1.37719	0
Catenibacterium mitsuokai DSM 15897 (72h)	Cm_3_72h_100H2O.mzML	1.27213	0
Catenibacterium mitsuokai DSM 15897 (72h)	Cm_4_72h_100H2O.mzML	1.07747	0
Collinsella aerofaciens ATCC 25986 (0h)	Ca_1_0h_100H2O.mzML	0	0
Collinsella aerofaciens ATCC 25986 (0h)	Ca_2_0h_100H2O.mzML	0	0
Collinsella aerofaciens ATCC 25986 (0h)	Ca_3_0h_100H2O.mzML	0	0
Collinsella aerofaciens ATCC 25986 (0h)	Ca_4_0h_100H2O.mzML	0	0
Collinsella aerofaciens ATCC 25986 (72h)	Ca_1_72h_100H2O.mzML	1.60448	0.139429
Collinsella aerofaciens ATCC 25986 (72h)	Ca_2_72h_100H2O.mzML	2.22176	0.115403
Collinsella aerofaciens ATCC 25986 (72h)	Ca_3_72h_100H2O.mzML	2.09902	0.175239
Collinsella aerofaciens ATCC 25986 (72h)	Ca_4_72h_100H2O.mzML	1.71101	0.174738
Dorea longicatena DSM 13814 (0h)	Dl_1_0h_100H2O.mzML	0	0
Dorea longicatena DSM 13814 (0h)	Dl_2_0h_100H2O.mzML	0	0
Dorea longicatena DSM 13814 (0h)	Dl_3_0h_100H2O.mzML	0	0
Dorea longicatena DSM 13814 (0h)	Dl_4_0h_100H2O.mzML	0	0
Dorea longicatena DSM 13814 (72h)	Dl_1_72h_100H2O.mzML	0	0.0330083
Dorea longicatena DSM 13814 (72h)	Dl_2_72h_100H2O.mzML	0	0.0375356
Dorea longicatena DSM 13814 (72h)	Dl_3_72h_100H2O.mzML	0	0.0253035
Dorea longicatena DSM 13814 (72h)	Dl_4_72h_100H2O.mzML	0	0.0812846
Eubacterium siraeum DSM 15702 (0h)	Es_1_0h_100H2O.mzML	0	0
Eubacterium siraeum DSM 15702 (0h)	Es_2_0h_100H2O.mzML	0	0
Eubacterium siraeum DSM 15702 (0h)	Es_3_0h_100H2O.mzML	0	0
Eubacterium siraeum DSM 15702 (0h)	Es_4_0h_100H2O.mzML	0	0
Eubacterium siraeum DSM 15702 (72h)	Es_1_72h_100H2O.mzML	0	0
Eubacterium siraeum DSM 15702 (72h)	Es_2_72h_100H2O.mzML	0	0
Eubacterium siraeum DSM 15702 (72h)	Es_3_72h_100H2O.mzML	0	0
Eubacterium siraeum DSM 15702 (72h)	Es_4_72h_100H2O.mzML	0	0
Holdemanella biformis DSM 3989 (0h)	Hb_1_0h_100H2O.mzML	0	0
Holdemanella biformis DSM 3989 (0h)	Hb_2_0h_100H2O.mzML	0	0
Holdemanella biformis DSM 3989 (0h)	Hb_3_0h_100H2O.mzML	0	0
Holdemanella biformis DSM 3989 (0h)	Hb_4_0h_100H2O.mzML	0	0
Holdemanella biformis DSM 3989 (72h)	Hb_1_72h_100H2O.mzML	0.321624	0.0174849
Holdemanella biformis DSM 3989 (72h)	Hb_2_72h_100H2O.mzML	0.269848	0.0314212
Holdemanella biformis DSM 3989 (72h)	Hb_3_72h_100H2O.mzML	0.497912	0.019527
Holdemanella biformis DSM 3989 (72h)	Hb_4_72h_100H2O.mzML	0.427871	0.0274464
Megasphaera sp. DSMZ 102144 (0h)	Me_1_0h_100H2O.mzML	0	0
Megasphaera sp. DSMZ 102144 (0h)	Me_2_0h_100H2O.mzML	0	0
Megasphaera sp. DSMZ 102144 (0h)	Me_3_0h_100H2O.mzML	0	0
Megasphaera sp. DSMZ 102144 (0h)	Me_4_0h_100H2O.mzML	0	0
Megasphaera sp. DSMZ 102144 (72h)	Me_1_72h_100H2O.mzML	0	0
Megasphaera sp. DSMZ 102144 (72h)	Me_2_72h_100H2O.mzML	0	0
Megasphaera sp. DSMZ 102144 (72h)	Me_3_72h_100H2O.mzML	0	0
Megasphaera sp. DSMZ 102144 (72h)	Me_4_72h_100H2O.mzML	0	0
Prevotella buccae D17 (0h)	Pb_1_0h_100H2O.mzML	0	0
Prevotella buccae D17 (0h)	Pb_2_0h_100H2O.mzML	0	0
Prevotella buccae D17 (0h)	Pb_3_0h_100H2O.mzML	0	0
Prevotella buccae D17 (0h)	Pb_4_0h_100H2O.mzML	0	0
Prevotella buccae D17 (72h)	Pb_1_72h_100H2O.mzML	0.550838	0.34164
Prevotella buccae D17 (72h)	Pb_2_72h_100H2O.mzML	0.408129	0.364379
Prevotella buccae D17 (72h)	Pb_3_72h_100H2O.mzML	0.405557	0.376425
Prevotella buccae D17 (72h)	Pb_4_72h_100H2O.mzML	0.302139	0.340556
Roseburia inulinivorans DSM 16841 (0h)	Ri_1_0h_100H2O.mzML	0	0
Roseburia inulinivorans DSM 16841 (0h)	Ri_2_0h_100H2O.mzML	0	0
Roseburia inulinivorans DSM 16841 (0h)	Ri_3_0h_100H2O.mzML	0	0
Roseburia inulinivorans DSM 16841 (0h)	Ri_4_0h_100H2O.mzML	0	0
Roseburia inulinivorans DSM 16841 (72h)	Ri_1_72h_100H2O.mzML	0	0
Roseburia inulinivorans DSM 16841 (72h)	Ri_2_72h_100H2O.mzML	0	0
Roseburia inulinivorans DSM 16841 (72h)	Ri_3_72h_100H2O.mzML	0	0
Roseburia inulinivorans DSM 16841 (72h)	Ri_4_72h_100H2O.mzML	0	0
Streptococcus thermophilus LMD-9 (0h)	St_1_0h_100H2O.mzML	0	0
Streptococcus thermophilus LMD-9 (0h)	St_2_0h_100H2O.mzML	0	0
Streptococcus thermophilus LMD-9 (0h)	St_3_0h_100H2O.mzML	0	0
Streptococcus thermophilus LMD-9 (0h)	St_4_0h_100H2O.mzML	0	0
Streptococcus thermophilus LMD-9 (72h)	St_1_72h_100H2O.mzML	0	0
Streptococcus thermophilus LMD-9 (72h)	St_2_72h_100H2O.mzML	0	0
Streptococcus thermophilus LMD-9 (72h)	St_3_72h_100H2O.mzML	0	0
Streptococcus thermophilus LMD-9 (72h)	St_4_72h_100H2O.mzML	0	0
